# Post-transcriptional regulatory mechanisms in human islets inferred from cell type-specific eQTLs detected by single-cell RNA-seq

**DOI:** 10.1101/2025.01.21.633530

**Authors:** Twan J.J. de Winter, Miha Sovrovic, Han Sun, James D. Johnson, Patrick E. MacDonald, Anna L. Gloyn, Françoise Carlotti, Eelco J.P. de Koning, Anna Alemany

**Affiliations:** Department of Anatomy and Embryology, Leiden University Medical Center, Leiden, The Netherlands; Department of Internal Medicine, Leiden University Medical Center, Leiden, The Netherlands; Department of Pediatrics, Division of Endocrinology, Stanford School of Medicine, Stanford, CA, USA; Department of Cellular and Physiological Sciences, Life Sciences Institute, University of British Columbia, Vancouver, BC, Canada; Vancouver Coastal Health Research Institute, Vancouver, BC, Canada; Department of Pharmacology, University of Alberta, Edmonton, AB, Canada; Alberta Diabetes Institute, University of Alberta, Edmonton, AB, Canada; Stanford Diabetes Research Center, Stanford School of Medicine, Stanford, CA, USA; Department of Genetics, Stanford School of Medicine, Stanford, CA, USA

**Keywords:** eQTL, post-transcriptional regulation, 3′ UTR, type 2 diabetes, beta cells, miRNA, scRNA-seq

## Abstract

Gene regulatory networks (GRNs) must be robust to maintain cellular identity across individuals yet flexible to accommodate population genetic variants. Comparing expression quantitative trait loci (eQTLs) in health and disease can therefore reveal hidden players in gene regulation. Here, we developed a computational pipeline to infer post-transcriptional regulatory events and their functional consequences from eQTL signals located in the 3′ untranslated region of genes using single-cell RNA sequencing. As a case study, we repurposed datasets from human islets of donors with and without type 2 diabetes (T2D). We identified eQTL landscapes differing by cell type and diabetes status, with cell-type specificity associated with gene differential expression and RNA-binding proteins. Integrating eQTLs with GWAS and miRNA hits linked variants in *G6PC2*, *QDPR*, and *RELL1* to insulin secretion, endoplasmic reticulum stress, and oxidative phosphorylation. Our pipeline provides a framework to unravel post-transcriptional regulatory mechanisms in health and disease at cell type resolution.
