## Supplementary Table 1 for "Post-transcriptional regulatory mechanisms in human islets inferred from cell type-specific eQTLs detected by single-cell RNA-seq"

### Sheet: Sheet1
Donor ID	Study IDs	Donor age (years)	Donor sex	Donor BMI (kg/m2)	Donor HbA1c	Diabetes status	Number of cells
donor1	GSE164875	42	Female	16.4	5.7	ND	35
donor2	GSE81608	32	Female	19		ND	24
donor3	GSE164875	62	Female	19.1	5.7	ND	30
donor4	GSE124772	76	Female	19.3	6	ND	77
donor5	GSE124769	61	Male	19.6	5.9	ND	58
donor6	GSE164875	20	Male	19.8	5.5	ND	36
donor7	GSE270484	31	Female	20.3	4.8	ND	69
donor8	GSE164875	53	Female	20.8	5.7	ND	29
donor9	GSE270484	12	Male	20.8	5	ND	34
donor10	GSE81608	23	Male	21		ND	77
donor11	HCA	60	Male	21	5.6	ND	70
donor12	E-MTAB-5061	23	Male	21.5	5.5	ND	204
donor13	GSE124765	14	Male	21.5		ND	106
donor14	GSE164875	52	Female	21.9	7	T2D	50
donor15	GSE124746	23	Male	21.9	5.9	ND	88
donor16	GSE86469	53	Female	22		ND	67
donor17	GSE73727	37	Male	22		ND	64
donor18	GSE124767	24	Female	22	5.5	ND	52
donor19	GSE124761	54	Female	22.4	5.6	T2D	110
donor20	GSE164875	69	Male	22.7		ND	44
donor21	GSE81608	56	Male	22.8		ND	143
donor22	GSE86469	29	Male	23	5.1	ND	134
donor23	GSE81608	29	Male	23.4		ND	28
donor24	GSE124747	28	Male	23.4		ND	28
donor25	GSE81547	44	Female	23.8		ND	268
donor26	GSE81608, GSE83139, E-MTAB-5061	57	Male	24	7	T2D	479
donor27	GSE81608	56	Female	24.1		ND	30
donor28	HPAP-053	58	Female	24.2	5.6	ND	194
donor29	GSE81608	51	Male	24.4		T2D	222
donor30	GSE81608	23	Female	24.5		ND	43
donor31	GSE124744	43	Female	24.5	5.2	ND	30
donor32	GSE270484	34	Male	24.5	5.1	ND	84
donor33	GSE164875	25	Male	24.6	4.9	ND	12
donor34	GSE164875	27	Male	24.6	5.7	ND	46
donor35	E-MTAB-5061	25	Male	24.7	5.3	ND	263
donor36	GSE81547	22	Male	24.8		ND	252
donor37	GSE164875	35	Male	25.1	5.5	ND	14
donor38	GSE81608	24	Female	25.4		ND	38
donor39	GSE164875	30	Male	25.5	5.3	ND	29
donor40	GSE270484	55	Female	26	2.6	ND	61
donor41	GSE164875	52	Male	26	5.7	ND	14
donor42	GSE124768	52	Male	26.1	5.7	ND	27
donor43	GSE270484	31	Male	26.2	5.3	ND	75
donor44	HPAP-062	56	Male	26.48		T2D	190
donor45	GSE86469	56	Female	26.6		ND	135
donor46	GSE81608	68	Male	26.7		ND	50
donor47	GSE124760	73	Male	26.9	6.2	ND	72
donor48	GSE124751	39	Male	27.1	5.8	ND	38
donor49	HCA	69	Male	27.2		ND	55
donor50	GSE81547	54	Male	27.29		ND	231
donor51	GSE81608	60	Male	27.3		ND	43
donor52	GSE270484	31	Male	27.5	4.4	ND	39
donor53	HPAP-075	35	Male	27.52	6	ND	238
donor54	HCA	47	Male	27.6	5.6	ND	60
donor55	GSE270484	58	Male	27.8	5.6	ND	16
donor56	GSE164875	57	Male	27.9	6.3	T2D	32
donor57	HPAP-105	51	Female	28.1	5.2	ND	77
donor58	HPAP-106	55	Male	28.12	5.8	T2D	301
donor59	HPAP-079	52	Female	28.38	6.8	T2D	248
donor60	GSE81547	21	Male	28.4		ND	409
donor61	GSE81608	31	Female	28.7		ND	62
donor62	HPAP-121	42	Male	28.86	5.3	ND	179
donor63	HPAP-081	45	Female	28.91	7.9	T2D	230
donor64	GSE83139	52	Male	29.1		ND	51
donor65	HPAP-097	54	Female	29.17	5.4	ND	43
donor66	GSE164875	52	Female	29.2	9.9	T2D	81
donor67	GSE164875	52	Female	29.2	5.2	ND	31
donor68	HPAP-058	34	Female	29.26	9.4	T2D	302
donor69	GSE81547	38	Female	29.5		ND	419
donor70	GSE86469, GSE81608, E-MTAB-5061	55	Female	29.8	7.4	T2D	396
donor71	HPAP-057	50	Female	30.49	5.8	T2D	238
donor72	GSE270484	58	Female	30.5	5.6	ND	87
donor72	E-MTAB-5061	43	Male	30.8	5	ND	87
donor73	HPAP-054	40	Female	30.85	4.8	ND	184
donor74	GSE124766	55	Female	30.9	6.9	T2D	110
donor75	HPAP-066	58	Female	31.07	6.2	ND	65
donor76	GSE164875	73	Female	31.1	5.4	ND	14
donor77	HPAP-116	41	Female	31.63	5.3	ND	92
donor78	GSE81608	43	Male	31.7		ND	48
donor79	GSE124771	50	Female	31.7	5.7	ND	57
donor80	GSE81608, E-MTAB-5061	27	Male	31.8		ND	217
donor81	HPAP-124	47	Male	32.17	5.4	T2D	117
donor82	HPAP-090	59	Female	32.23	8.7	T2D	222
donor83	HPAP-077	47	Male	32.78	5.7	ND	280
donor84	E-MTAB-5061, GSE86469	22	Male	32.9	5.4	ND	458
donor85	HPAP-108	42	Male	33	10.8	T2D	76
donor86	HPAP-118	51	Female	33.01	5.7	ND	130
donor87	GSE270484	58	Male	33.2	6.1	ND	72
donor88	E-MTAB-5061	52	Male	34.4	7.7	T2D	234
donor89	HPAP-093	50	Male	34.98	4.9	ND	69
donor90	E-MTAB-5061	48	Female	35	5.7	ND	240
donor91	HPAP-091	50	Female	35.58	6.9	T2D	67
donor92	HPAP-083	45	Male	35.62	5	T2D	52
donor93	GSE86469	51	Male	35.8		T2D	69
donor94	HPAP-074	40	Female	36.88	6.3	ND	189
donor95	GSE164875	43	Male	37.3	7	T2D	20
donor96	HPAP-065	40	Male	37.47	9.5	T2D	267
donor97	GSE124764	64	Male	37.6	6.6	ND	121
donor98	HPAP-059	35	Male	37.96	5.1	ND	240
donor99	HPAP-063	45	Female	38.41	6.3	ND	198
donor100	HPAP-096	56	Female	38.7	7.7	T2D	46
donor101	HPAP-052	27	Male	38.72	5.2	ND	329
donor102	GSE83139	21	Male	39		ND	176
donor103	GSE124753	65	Female	39.2	5.8	ND	90
donor104	GSE81608, E-MTAB-5061, GSE83139	37	Female	39.6	7.3	T2D	546
donor105	GSE86469	42	Female	43	6.5	T2D	159
donor106	GSE81608	41	Female	43.1		T2D	305
donor107	GSE81608	42	Female	43.7		T2D	173
donor108	GSE83139	39	Female	45.2		ND	203
donor109	HPAP-051	43	Female	45.49	6.7	T2D	138
donor110	GSE86469	30	Male	55	5.2	ND	71
donor111	GSE124748	22	Female	23.0078	5.3	ND	41
donor112	GSE124775	58	Male	29.4118	6.2	ND	352
donor113	GSE124774	41	Female	37.128	6.8	T2D	308
donor114	GSE124770	53	Female	24.4646	5.7	ND	138
donor115	GSE124749	65	Male	21.8	9.9	T2D	258
donor116	GSE124750	46	Male	20.1	5.9	ND	337
donor117	GSE124752	48	Female	30.45	7.5	T2D	335
donor118	GSE124754	72	Male	23.9		ND	297
donor119	GSE124755	26	Female	25.4	5	ND	236
donor120	GSE124756	57	Male	25.6	5	ND	184
donor121	GSE124757	23	Male	32.5	5.4	ND	268
donor122	GSE124758	56	Male	30.2	7.3	T2D	209
donor123	GSE124759	45	Female	33.1	6.4	T2D	311
donor124	GSE124762	71	Male	38.3	7.6	T2D	198
donor125	GSE124763	44	Male	33.8	5.7	ND	399
