## Supplementary Table 2 for "Post-transcriptional regulatory mechanisms in human islets inferred from cell type-specific eQTLs detected by single-cell RNA-seq"

### Sheet: Supplementary_table1
position (GRCh38)	rsID	eGene	Reference allele	Alternative allele	Cell type	Diabetes status	Adjusted p-value	Effect size (β)
10:114432040	rs7916374	ABLIM1	A	C	alpha-cells	T2D	0.0364785	-0.141117
10:114433957	rs17778547	ABLIM1	T	C	alpha-cells	ND	1.75532e-05	-0.178953
10:114435397	rs1057143	ABLIM1	G	A	beta-cells	T2D	0.0263966	-0.245636
10:117278157	rs363282	PDZD8	G	A	beta-cells	ND	0.000279242	-0.235237
10:117278585	rs363235	PDZD8	T	A	beta-cells	ND	7.8293e-06	-0.251079
10:117278860	rs363236	PDZD8	C	T	beta-cells	ND	3.12139e-05	-0.241453
10:117279248	rs363238	PDZD8	C	A	beta-cells	ND	0.0283516	0.171825
10:117281107	rs2803809	PDZD8	G	A	beta-cells	ND	8.05405e-05	-0.176574
10:119168032	rs3377	PRDX3	T	G	alpha-cells	T2D	0.018042	-0.141751
10:133362587	rs4604	ECHS1	G	A	alpha-cells	T2D	0.0364191	-0.15819
10:17799663	rs1048831504	TMEM236	A	G	alpha-cells	T2D	0.0218567	-0.138692
10:17800195	rs34847442	TMEM236	A	G	alpha-cells	T2D	0.0363102	-0.13141
10:18539734	rs4747352	CACNB2	G	T	alpha-cells	ND	0.0309639	0.0998485
10:26302081	rs3781106	GAD2	A	G	alpha-cells	ND	0.000422979	0.1705
10:26302650	rs1335547	GAD2	G	A	beta-cells	T2D	0.026527	0.145841
10:32009912	rs13470	KIF5B	C	T	beta-cells	ND	0.000160784	0.172094
10:44976597	rs7013	DEPP1	A	G	beta-cells	ND	0.0215858	0.221138
10:5765645	rs2497	GDI2	A	G	beta-cells	ND	0.00466705	-0.162621
10:63622556	rs12775581	REEP3	T	G	alpha-cells	ND	0.0120686	0.123709
10:71816550	rs7869	PSAP	C	T	beta-cells	ND	0.00187339	-0.126354
10:80434933	rs10887869	PRXL2A	A	G	alpha-cells	ND	0.0126391	-0.0955325
10:80436641	rs10887873	PRXL2A	T	C	alpha-cells	T2D	0.0424368	-0.126981
10:84152850	rs7576	GHITM	A	C	beta-cells	T2D	0.019724	0.171379
10:95237722	rs1049989	PDLIM1	A	C	beta-cells	ND	0.0162403	0.142007
10:96520439	rs61858494	TM9SF3	A	G	alpha-cells	ND	0.00378498	-0.175582
10:96990268	rs7894160	LCOR	A	G	alpha-cells	ND	0.0345346	0.0954164
10:96995323	rs7893325	LCOR	G	A	alpha-cells	ND	0.00767997	-0.203869
11:112260264	rs2518361	PTS	G	C	alpha-cells	ND	1.95061e-05	0.187114
11:112261190	rs2564888	PTS	A	G	alpha-cells	ND	0.00105293	0.115588
11:117837222	rs3087563	FXYD6	T	C	alpha-cells	ND	0.000150401	-0.14959
11:117837910	rs520333	FXYD6	G	A	alpha-cells	T2D	0.0106003	-0.177694
11:16757240	rs7110136	C11orf58	C	T	alpha-cells	ND	0.000162528	0.112619
11:17349154	rs2354867	NUCB2	T	C	alpha-cells	T2D	0.0198441	-0.110078
11:18407903	rs3758681	LDHA	A	G	alpha-cells	T2D	0.0177786	0.150476
11:27497373	rs7934816	LIN7C	A	G	beta-cells	T2D	0.00111182	-0.559399
11:31786732	rs608293	PAX6	C	T	beta-cells	ND	0.00609272	-0.323686
11:33703234	rs704697	CD59	T	C	alpha-cells	T2D	0.00606894	-0.11189
11:33707068	rs831618	CD59	T	G	alpha-cells	ND	0.00732926	-0.0927299
11:33708126	rs11032349	CD59	A	T	beta-cells	T2D	0.00106646	0.24751
11:33708514	rs11032350	CD59	A	C	beta-cells	ND	0.0152292	-0.195118
11:61514291	rs12808337	SYT7	C	G	alpha-cells	T2D	0.010242	-0.135066
11:64316471	rs41294424	TRMT112	C	A	alpha-cells	T2D	0.0296098	0.119181
11:64765107	rs523200	SF1	C	A	alpha-cells	T2D	0.000622824	-0.174478
11:6612918	rs7488	TPP1	C	T	alpha-cells	T2D	0.0144903	-0.188703
11:6613428	rs1045450	TPP1	C	G	beta-cells	ND	0.00112917	-0.194568
11:74254093	rs17132881	PPME1	C	T	beta-cells	T2D	0.049515	0.280741
11:74254117	rs17132882	PPME1	G	A	beta-cells	T2D	0.049515	0.280741
11:8108629	rs2141321	RIC3	T	C	beta-cells	T2D	0.0206283	-0.465296
11:837582	rs1130663	POLR2L	G	A	alpha-cells	T2D	2.61527e-08	-0.215498
11:838419	rs1130678	POLR2L	A	G	alpha-cells	T2D	0.000113305	-0.163994
11:838424	rs1130680	POLR2L	C	T	alpha-cells	T2D	0.00424916	-0.128979
11:838542	rs1130698	POLR2L	C	T	alpha-cells	T2D	0.000205928	-0.146863
11:838634	rs8672	POLR2L	C	G	alpha-cells	T2D	7.10503e-15	-0.295449
11:838672	rs1803956	POLR2L	C	T	beta-cells	ND	0.000351426	-0.180297
11:838760	rs1130719	POLR2L	T	A	alpha-cells	T2D	3.64253e-11	-0.251652
11:840034	rs11246327	POLR2L	C	A	alpha-cells	ND	1.61348e-17	-0.344932
11:840319	rs3059	POLR2L	C	T	alpha-cells	T2D	2.13437e-08	-0.219082
11:8688004	rs10840111	RPL27A	T	C	alpha-cells	ND	5.93626e-07	-0.173124
11:8688697	rs10769941	RPL27A	G	T	alpha-cells	ND	0.00417855	-0.0905367
11:8688697	rs10769941	RPL27A	G	T	beta-cells	T2D	4.519e-05	0.250898
12:120440727	rs8903	COX6A1	T	C	alpha-cells	ND	0.0310611	-0.0724012
12:120696769	rs73225027	MLEC	T	C	beta-cells	ND	0.0420537	0.255227
12:123597693	rs6551	TMED2	C	A	alpha-cells	T2D	1.6397e-05	0.255548
12:123598375	rs1056132	TMED2	A	C	alpha-cells	ND	5.94546e-06	0.136117
12:14776708	rs11612057	H2AJ	A	T	alpha-cells	T2D	0.0067482	-0.13466
12:29338198	rs11050203	ERGIC2	A	T	beta-cells	ND	0.0338637	0.151685
12:54232968	rs1056010	CBX5	T	C	alpha-cells	ND	0.0141431	-0.109512
12:54232968	rs1056010	CBX5	T	C	alpha-cells	T2D	0.016476	0.0942042
12:54233306	rs2272470	CBX5	C	T	alpha-cells	T2D	0.00256828	0.12939
12:54234073	rs60127327	CBX5	A	G	alpha-cells	ND	3.5563e-08	-0.188933
12:54234073	rs60127327	CBX5	A	G	alpha-cells	T2D	0.016476	0.108991
12:54236733	rs4759348	CBX5	C	T	alpha-cells	T2D	0.00711378	0.134674
12:54240882	rs12425616	CBX5	T	C	alpha-cells	ND	0.0236675	-0.122759
12:6748732	rs35247189	MLF2	C	A	alpha-cells	ND	0.00038544	-0.133225
12:71788125	rs328744	RAB21	G	A	beta-cells	T2D	0.0231351	-0.17956
12:76043993	rs2043369	NAP1L1	G	A	beta-cells	ND	0.0420551	-0.167271
12:76045954	rs7978288	NAP1L1	C	T	beta-cells	T2D	0.016275	0.159339
12:93504473	rs7971966	MRPL42	A	G	beta-cells	T2D	0.0355937	-0.168374
12:93510753	rs7302896	MRPL42	A	G	beta-cells	ND	0.0103245	0.321018
12:93512192	rs11107054	MRPL42	C	T	beta-cells	T2D	0.0308184	-0.188893
12:93512515	rs11107055	MRPL42	T	C	beta-cells	T2D	0.0286695	-0.221922
13:110878917	rs6829	ANKRD10	C	T	alpha-cells	T2D	0.00450191	-0.238919
13:21148051	rs1046530	SAP18	C	G	alpha-cells	T2D	0.00961158	-0.0994036
13:21148418	rs3088071	SAP18	A	G	alpha-cells	T2D	0.00846976	-0.100998
13:27435714	rs7669	GTF3A	G	A	beta-cells	ND	0.0140911	-0.183855
13:31135669	rs9538367	HSPH1	A	C	beta-cells	T2D	0.0118122	0.274144
13:38362951	rs11693	UFM1	G	A	beta-cells	ND	0.032374	0.194923
13:48268986	rs12875750	ITM2B	G	A	alpha-cells	ND	0.000326569	-0.144245
13:48268986	rs12875750	ITM2B	G	A	beta-cells	ND	0.00206385	-0.196234
14:102054972	rs8019874	DYNC1H1	TG	CG	beta-cells	ND	0.0213623	0.156491
14:21209535	rs7495	HNRNPC	T	C	alpha-cells	ND	4.54075e-09	-0.149035
14:23126512	rs2236135	SLC7A8	A	G	alpha-cells	T2D	7.84017e-09	0.222651
14:23126512	rs2236135	SLC7A8	A	G	alpha-cells	ND	0.0252434	0.0935484
14:23127111	rs761874	SLC7A8	A	G	alpha-cells	T2D	2.40871e-12	0.373675
14:23127111	rs761874	SLC7A8	A	G	alpha-cells	ND	0.00104131	0.0955873
14:49572332	rs4898626	RPS29	C	T	alpha-cells	ND	2.12862e-06	-0.160579
14:49572332	rs4898626	RPS29	C	T	beta-cells	ND	4.04285e-07	-0.269271
14:49576802	rs4581611	RPS29	A	T	alpha-cells	ND	0.0202205	-0.10186
14:54424206	rs3825609	CNIH1	G	C	alpha-cells	ND	5.92772e-05	-0.159572
14:61747130	rs2057482	HIF1A	T	C	alpha-cells	ND	0.000883255	0.192634
14:67309779	rs10129779	ATP6V1D	G	C	beta-cells	ND	0.0124716	0.17417
14:70367051	rs6573956	SYNJ2BP	G	T	beta-cells	T2D	0.00252145	-0.41301
14:70369247	rs6573957	SYNJ2BP	A	C	beta-cells	T2D	0.00246116	-0.41365
14:75132452	rs13099	TMED10	G	A	alpha-cells	T2D	0.0326767	-0.0920132
14:75133994	rs4322591	TMED10	C	T	alpha-cells	T2D	0.00998839	0.108634
14:92934971	rs7610	CHGA	T	C	alpha-cells	T2D	0.000125348	-0.148086
15:25334699	rs6576418	UBE3A	C	T	beta-cells	T2D	0.018495	-0.208459
15:51720974	rs1133883	SCG3	C	T	alpha-cells	ND	0.0382469	0.0578249
15:59638932	rs4232	GTF2A2	A	G	alpha-cells	T2D	0.011812	-0.144313
15:59638932	rs4232	GTF2A2	A	G	alpha-cells	ND	0.00568997	0.0925324
15:61853926	rs2059470	VPS13C	C	T	beta-cells	T2D	0.00526676	-0.194103
15:61853956	rs2059471	VPS13C	A	C	beta-cells	T2D	0.00529451	-0.194479
15:63148316	rs7169648	RPS27L	A	C	alpha-cells	T2D	0.0351	0.180795
15:63148728	rs62011225	RPS27L	G	A	beta-cells	ND	0.00299169	-0.184545
15:63153673	rs28542166	RPS27L	C	T	alpha-cells	T2D	0.0387095	0.164355
15:69455996	rs1463912	RPLP1	G	A	beta-cells	ND	5.7601e-05	0.209829
15:74920016	rs1133322	COX5A	A	G	alpha-cells	T2D	0.0213367	-0.141658
15:89196028	rs2283435	ABHD2	G	C	alpha-cells	T2D	0.000187388	-0.174651
15:89197385	rs4932214	ABHD2	G	A	alpha-cells	T2D	0.000713901	-0.341201
15:89199812	rs729707	ABHD2	C	T	alpha-cells	T2D	0.000170346	-0.166042
15:89200437	rs9550	ABHD2	C	G	alpha-cells	T2D	4.75416e-05	-0.181552
16:11871884	rs2051546	GSPT1	G	A	alpha-cells	ND	0.000954238	-0.142186
16:15591485	rs9928590	BMERB1	T	C	alpha-cells	ND	0.0010499	0.14227
16:1796475	rs344352	HAGH	G	C	beta-cells	ND	0.00966004	-0.219151
16:1800951	rs2247930	HAGH	C	T	beta-cells	ND	0.00120518	0.274377
16:1803858	rs2575339	HAGH	T	C	beta-cells	ND	0.000144126	-0.305535
16:1808384	rs1657106	HAGH	C	T	beta-cells	T2D	0.025797	0.150252
16:18782521	rs2606565	RPS15A	A	G	alpha-cells	ND	2.66559e-07	0.149704
16:18782581	rs2606564	RPS15A	A	G	alpha-cells	ND	2.1967e-08	0.158021
16:4882928	rs1049212	PPL	A	G	alpha-cells	T2D	0.0333979	-0.123493
16:56944040	rs866038	HERPUD1	C	T	alpha-cells	ND	0.0208002	-0.0899724
16:56944236	rs11864751	HERPUD1	C	T	alpha-cells	ND	0.00403158	0.125662
16:57663656	rs10852555	ADGRG1	C	A	beta-cells	ND	4.65765e-08	0.247159
16:57664589	rs1043540	ADGRG1	G	A	beta-cells	ND	9.78029e-06	0.21035
16:57665019	rs3180467	ADGRG1	A	G	beta-cells	ND	3.78834e-08	0.241429
16:67390036	rs1053612	TPPP3	A	G	beta-cells	ND	0.000413237	-0.294876
16:67438023	rs4360931	ATP6V0D1	C	G	alpha-cells	ND	7.6327e-09	-0.229809
16:67438023	rs4360931	ATP6V0D1	C	G	alpha-cells	T2D	0.00122787	0.225921
16:67871504	rs11553287	NUTF2	A	G	alpha-cells	ND	2.14388e-06	-0.193462
16:74448155	rs13359	GLG1	G	A	alpha-cells	ND	0.00252075	-0.109496
16:74448557	rs1132843	GLG1	G	A	alpha-cells	ND	0.00650182	-0.1031
16:85673027	rs1049868	GSE1	T	C	beta-cells	ND	0.0458894	0.181563
17:18805889	rs1043628	TVP23B	T	C	beta-cells	ND	0.00146875	0.158374
17:18806265	rs10886	TVP23B	A	G	beta-cells	ND	0.000126216	-0.189226
17:21000463	rs1044420	USP22	T	C	beta-cells	T2D	0.00996316	0.20397
17:21002832	rs11541314	USP22	G	C	beta-cells	T2D	0.00568661	0.262559
17:3035118	rs66460547	RAP1GAP2	T	C	beta-cells	ND	0.0162403	0.198781
17:3035239	rs9895098	RAP1GAP2	T	C	beta-cells	ND	0.0263759	0.183342
17:3035331	rs34388758	RAP1GAP2	C	T	beta-cells	T2D	0.00380566	0.263424
17:3035776	rs4480844	RAP1GAP2	G	A	beta-cells	ND	0.0282881	0.194615
17:3036145	rs4077990	RAP1GAP2	A	G	beta-cells	T2D	0.000212147	0.39755
17:3036145	rs4077990	RAP1GAP2	A	G	beta-cells	ND	0.0426329	0.217954
17:41974169	rs35967904	CNP	G	A	beta-cells	ND	0.0146519	0.189348
17:43015940	rs455055	VAT1	C	A	alpha-cells	T2D	0.0250475	0.126999
17:44352876	rs5848	GRN	C	T	beta-cells	ND	1.86237e-05	0.209799
17:44352876	rs5848	GRN	C	T	alpha-cells	T2D	6.33709e-08	0.191486
17:48863883	rs11434	CALCOCO2	G	A	alpha-cells	ND	0.0459709	0.14992
17:48864320	rs7217035	CALCOCO2	G	C	alpha-cells	ND	0.0342752	0.157902
17:48864455	rs7222365	CALCOCO2	C	T	alpha-cells	ND	0.0433222	0.151477
17:49291737	rs4794036	ZNF652	A	G	beta-cells	ND	0.0398375	-0.102867
17:5432868	rs1050456	C1QBP	A	G	alpha-cells	T2D	0.0105141	-0.179786
17:5432868	rs1050456	C1QBP	A	G	alpha-cells	ND	0.038414	0.108605
17:5432890	rs1050461	C1QBP	T	C	alpha-cells	ND	0.038414	0.108605
17:5432890	rs1050461	C1QBP	T	C	alpha-cells	T2D	0.0105141	-0.179786
17:67340411	rs3935732	PSMD12	G	A	alpha-cells	T2D	0.00680849	0.136508
17:7311823	rs11078672	EIF5A	G	A	alpha-cells	ND	0.000300018	-0.247619
17:73170562	rs7220818	SSTR2	A	G	alpha-cells	ND	0.000719043	-0.124936
17:73170994	rs7210093	SSTR2	T	C	alpha-cells	ND	0.0014301	-0.117631
17:75574949	rs1042861	LLGL2	A	G	alpha-cells	T2D	0.0088904	0.150959
17:76674498	rs12451724	MXRA7	C	T	alpha-cells	ND	0.0408935	0.0972043
17:78172138	rs10358	SYNGR2	C	T	beta-cells	T2D	0.00270519	-0.31364
17:78172776	rs12449983	SYNGR2	G	T	alpha-cells	ND	0.019361	-0.13565
17:8159265	rs1150	VAMP2	A	G	beta-cells	ND	0.0277266	0.100221
17:8159265	rs1150	VAMP2	A	G	alpha-cells	ND	0.00983817	0.0861595
17:82615396	rs9271	WDR45B	A	G	alpha-cells	ND	0.0131099	0.152855
17:8475375	rs1042567	MYH10	G	T	alpha-cells	ND	0.0418663	-0.0949987
17:8475376	rs67845466	MYH10	A	C	alpha-cells	ND	0.0119118	-0.106341
17:8475614	rs961	MYH10	A	G	alpha-cells	ND	0.0070073	0.114848
18:9955740	rs29105	VAPA	T	C	alpha-cells	ND	0.0129394	-0.119734
18:9958525	rs3070	VAPA	T	A	beta-cells	T2D	0.0312353	0.14794
19:1244519	rs735524	ATP5F1D	G	C	beta-cells	ND	0.0113948	0.351871
19:1274540	rs8108009	CIRBP	T	C	alpha-cells	T2D	0.0132343	-0.106704
19:1274602	rs1054695	CIRBP	C	T	alpha-cells	T2D	0.00928833	-0.11171
19:16630934	rs10425272	SMIM7	T	C	beta-cells	T2D	0.00601483	-0.438627
19:17306443	rs2288464	MRPL34	C	A	beta-cells	ND	0.0142468	0.187189
19:18280361	rs7249	JUND	C	T	alpha-cells	T2D	0.000190347	0.242856
19:18280361	rs7249	JUND	C	T	alpha-cells	ND	0.0184495	-0.114739
19:3474473	rs1055392	SMIM24	A	G	alpha-cells	ND	5.63067e-08	-0.287389
19:35879450	rs2871778	APLP1	C	T	alpha-cells	ND	0.0484534	0.117183
19:46609391	rs10113	CALM3	T	C	beta-cells	ND	7.67548e-05	0.183312
19:46609483	rs710889	CALM3	C	T	beta-cells	ND	0.000668063	0.174298
19:47488184	rs830149	NAPA	C	G	alpha-cells	T2D	0.0453746	-0.173417
19:50490364	rs2463243	EMC10	T	C	alpha-cells	ND	0.0325577	-0.100332
19:583418	rs6757	BSG	T	C	alpha-cells	ND	0.0292732	-0.0955843
19:58394796	rs2241787	RPS5	T	C	alpha-cells	ND	0.0155802	-0.0907443
19:8322114	rs4147644	RPS28	T	C	alpha-cells	T2D	0.00189643	0.176297
1:109206053	rs4970828	ELAPOR1	T	C	alpha-cells	ND	4.57496e-05	0.179278
1:109206053	rs4970828	ELAPOR1	T	C	beta-cells	ND	0.0351195	0.169233
1:109206449	rs3197233	ELAPOR1	T	C	beta-cells	ND	0.0181718	0.190669
1:109206449	rs3197233	ELAPOR1	T	C	alpha-cells	ND	1.56426e-05	0.190031
1:109206471	rs3088350	ELAPOR1	A	T	beta-cells	ND	0.0181718	0.190669
1:109206471	rs3088350	ELAPOR1	A	T	alpha-cells	ND	1.56426e-05	0.190031
1:112671475	rs1238	CAPZA1	G	A	beta-cells	ND	0.0255295	0.193166
1:117525412	rs41312696	MAN1A2	A	G	beta-cells	ND	0.00579558	0.121967
1:1217251	rs11721	SDF4	C	A	alpha-cells	T2D	0.000300621	0.379294
1:154156196	rs4540651	TPM3	G	A	alpha-cells	T2D	1.50432e-08	0.2556
1:154583564	rs1127317	ADAR	T	G	alpha-cells	T2D	0.0178438	-0.205337
1:163076561	rs10759	RGS4	G	T	alpha-cells	ND	0.000959939	-0.17812
1:179843028	rs6660030	TOR1AIP2	A	G	beta-cells	T2D	0.00284885	-0.277112
1:179843028	rs6660030	TOR1AIP2	A	G	beta-cells	ND	0.00100475	-0.214739
1:201824094	rs41302537	NAV1	G	A	alpha-cells	T2D	0.000861631	-0.308072
1:20740508	rs12123092	HP1BP3	G	A	beta-cells	T2D	0.0380557	0.169171
1:207794374	rs7144	CD46	T	C	alpha-cells	T2D	1.39814e-05	0.181611
1:222732952	rs12043288	BROX	A	G	beta-cells	T2D	9.78696e-09	0.418966
1:225790266	rs1050033	SRP9	C	T	alpha-cells	ND	0.000122995	0.145375
1:235550742	rs59100223	GNG4	G	A	alpha-cells	T2D	0.0119252	0.217583
1:236215409	rs1110423	ERO1B	A	G	alpha-cells	ND	0.00141724	0.15253
1:236215409	rs1110423	ERO1B	A	G	beta-cells	ND	0.00773257	0.181026
1:236215616	rs1111667	ERO1B	T	C	alpha-cells	ND	0.000412293	0.166264
1:236215616	rs1111667	ERO1B	T	C	beta-cells	ND	0.00205574	0.192379
1:236215849	rs2449	ERO1B	A	C	beta-cells	ND	1.04245e-06	0.179251
1:236216323	rs2463193	ERO1B	G	A	beta-cells	ND	0.0274106	0.0971191
1:236216777	rs6428948	ERO1B	G	A	alpha-cells	T2D	1.62682e-09	0.281584
1:236217311	rs1726631	ERO1B	C	T	beta-cells	ND	5.56023e-08	0.175854
1:236217613	rs1749596	ERO1B	T	C	beta-cells	ND	2.82877e-08	0.178186
1:236218049	rs1726630	ERO1B	C	G	beta-cells	ND	5.29137e-08	0.176059
1:23961914	rs3211051	PNRC2	A	G	alpha-cells	ND	0.00131477	0.120134
1:23961942	rs7368202	PNRC2	C	T	alpha-cells	ND	5.91644e-05	0.14406
1:23967122	rs34913096	SRSF10	G	A	alpha-cells	ND	0.00525177	-0.250056
1:244843525	rs1053700	HNRNPU	A	G	alpha-cells	ND	1.38072e-06	-0.213836
1:26475974	rs17340420	HMGN2	G	A	alpha-cells	T2D	0.0159723	0.131398
1:37492788	rs12133933	MEAF6	A	G	alpha-cells	T2D	0.0133648	-0.175829
1:37492850	rs12144938	MEAF6	C	G	alpha-cells	T2D	0.0135478	-0.174476
1:51909280	rs6698826	RAB3B	A	C	alpha-cells	ND	0.00578445	-0.0768692
1:51909752	rs6588416	RAB3B	T	C	alpha-cells	ND	0.00188807	-0.0959182
1:51910200	rs12078415	RAB3B	T	C	alpha-cells	ND	0.0144394	-0.0767394
1:51917583	rs2795001	RAB3B	T	C	beta-cells	ND	0.0315454	-0.0966332
1:66986731	rs3924796	MIER1	G	T	alpha-cells	ND	0.0327051	-0.149056
1:67409850	rs4655708	SERBP1	T	A	alpha-cells	T2D	0.0203508	-0.101486
1:67410801	rs1058074	SERBP1	C	T	alpha-cells	ND	0.000280035	0.132995
1:86862842	rs5859	SELENOF	C	T	alpha-cells	T2D	0.00030485	0.177267
1:86863156	rs5845	SELENOF	G	A	alpha-cells	T2D	0.000141959	0.184973
1:93867990	rs6664876	DNTTIP2	G	C	alpha-cells	ND	0.0002579	-0.15002
1:93869476	rs12029670	DNTTIP2	A	G	alpha-cells	T2D	6.83694e-06	0.220653
1:93885772	rs3170633	GCLM	C	T	alpha-cells	ND	0.0153047	0.0864195
1:93888017	rs7513671	GCLM	C	T	alpha-cells	ND	0.0137132	0.0885009
20:17608243	rs1051238	DSTN	C	T	alpha-cells	T2D	4.1076e-07	-0.158662
20:23627115	rs3088162	CST3	C	A	alpha-cells	ND	4.90017e-21	-0.280123
20:23628343	rs2424574	CST3	C	T	alpha-cells	ND	1.10094e-06	0.109009
20:23628825	rs34374560	CST3	C	T	alpha-cells	ND	1.00151e-21	-0.330995
20:32331380	rs1029116	KIF3B	A	G	beta-cells	ND	0.00279782	-0.238469
20:32334043	rs3813921	KIF3B	A	G	beta-cells	ND	0.00167428	-0.254178
20:34559933	rs6059915	MAP1LC3A	C	G	beta-cells	ND	0.0063155	0.193288
20:58366219	rs1045387	RAB22A	G	A	beta-cells	T2D	0.00295882	-0.405045
20:59027736	rs151337	ATP5F1E	T	C	alpha-cells	ND	0.000259524	-0.110528
20:59034000	rs151357	PRELID3B	A	G	alpha-cells	T2D	0.0443076	-0.149473
20:59034000	rs151357	PRELID3B	A	G	beta-cells	T2D	0.00991276	-0.273129
20:59034000	rs151357	PRELID3B	A	G	beta-cells	ND	0.0423896	-0.16094
20:59034535	rs7474	PRELID3B	A	G	alpha-cells	T2D	0.00704215	0.164534
20:59034535	rs7474	PRELID3B	A	G	beta-cells	T2D	0.00227385	0.258488
20:59034535	rs7474	PRELID3B	A	G	alpha-cells	ND	0.00597748	0.117891
20:59035004	rs151358	PRELID3B	C	A	beta-cells	T2D	0.000224216	-0.340602
20:59035004	rs151358	PRELID3B	C	A	beta-cells	ND	0.0300854	-0.152053
20:7979495	rs59229236	TMX4	G	T	alpha-cells	T2D	0.0364785	0.0979815
20:7981481	rs1058007	TMX4	C	T	alpha-cells	T2D	0.0145643	0.106851
21:37610525	rs9979022	KCNJ6	G	A	alpha-cells	ND	0.000132669	-0.127212
21:37613798	rs9978019	KCNJ6	T	A	alpha-cells	ND	0.000171185	-0.148223
21:37615765	rs2835834	KCNJ6	T	C	alpha-cells	ND	6.88797e-05	-0.124139
21:37616091	rs4817877	KCNJ6	G	C	alpha-cells	ND	3.32384e-05	0.126666
21:39342552	rs3167757	HMGN1	C	T	beta-cells	T2D	0.000539838	-0.19318
21:44806871	rs1051331	SUMO3	A	G	alpha-cells	ND	1.56426e-05	0.217125
22:31956804	rs1049583	YWHAH	G	A	alpha-cells	ND	1.61849e-09	0.220054
22:40326741	rs4821943	TNRC6B	A	G	alpha-cells	ND	0.0427548	-0.0839308
22:46684568	rs710124	CERK	T	C	beta-cells	ND	0.0323347	-0.125644
2:168908867	rs1007679139	G6PC2	A	T	beta-cells	ND	6.97559e-16	-0.438762
2:168909227	rs567243	G6PC2	A	G	beta-cells	ND	3.131e-14	-0.396393
2:186765819	rs718259	FAM171B	G	C	beta-cells	T2D	0.0494544	0.235256
2:190964686	rs3088307	GLS	C	G	alpha-cells	T2D	0.00194918	-0.194639
2:190965051	rs1168	GLS	C	T	alpha-cells	T2D	2.01644e-05	-0.236179
2:240715541	rs7566538	KIF1A	G	A	alpha-cells	T2D	1.60577e-07	-0.193603
2:240715541	rs7566538	KIF1A	G	A	beta-cells	T2D	0.0363572	-0.153075
2:241353441	rs12078	SEPTIN2	A	G	alpha-cells	ND	0.0389927	0.240715
2:26290089	rs1056471	HADHB	G	C	beta-cells	ND	0.00944655	-0.153748
2:26730486	rs1731260	KCNK3	G	T	alpha-cells	T2D	0.0380544	0.105732
2:26730672	rs1627854	KCNK3	A	G	alpha-cells	T2D	0.0380544	0.105732
2:26730982	rs1631026	KCNK3	C	T	alpha-cells	T2D	0.0380544	0.105732
2:30159744	rs3768670	YPEL5	T	C	alpha-cells	ND	0.0241716	0.15956
2:37644996	rs10694	CDC42EP3	G	A	alpha-cells	ND	0.0211764	0.0964612
2:37645365	rs7735	CDC42EP3	G	A	alpha-cells	T2D	0.0132478	0.163615
2:37645365	rs7735	CDC42EP3	G	A	alpha-cells	ND	0.021311	0.0969754
2:44318877	rs8410	PREPL	C	T	beta-cells	ND	0.00305083	-0.169173
2:65071705	rs17849707	RAB1A	A	G	beta-cells	ND	0.0326732	-0.124257
2:65074883	rs2723091	RAB1A	C	T	beta-cells	ND	0.000982558	-0.180601
2:65082854	rs1420183	RAB1A	T	C	alpha-cells	T2D	6.13335e-06	-0.162493
2:65084304	rs1229	RAB1A	G	A	alpha-cells	T2D	0.0067482	0.165978
2:85318367	rs7428	TGOLN2	T	C	alpha-cells	T2D	0.00373963	-0.131669
3:121663357	rs1169	GOLGB1	C	T	beta-cells	T2D	0.0225384	0.19485
3:128070112	rs10934847	SEC61A1	G	A	alpha-cells	ND	0.0010499	0.179259
3:128070112	rs10934847	SEC61A1	G	A	beta-cells	ND	0.0194935	0.19276
3:128070329	rs1042907	SEC61A1	G	C	alpha-cells	ND	0.00115241	0.176216
3:128070751	rs1042911	SEC61A1	T	G	beta-cells	ND	0.0197529	0.192612
3:128070751	rs1042911	SEC61A1	T	G	alpha-cells	ND	0.00136747	0.175205
3:128070852	rs1042912	SEC61A1	C	T	alpha-cells	ND	0.000554474	0.184644
3:128620110	rs1127030	RPN1	T	C	beta-cells	ND	0.00212681	-0.166121
3:139354169	rs1044826	COPB2	C	T	beta-cells	ND	1.95418e-06	0.220895
3:149503153	rs12631874	TM4SF4	A	G	alpha-cells	ND	0.00160162	0.13545
3:150543066	rs10272	SERP1	C	T	alpha-cells	T2D	0.000585539	-0.163283
3:197956552	rs9818493	RPL35A	G	A	alpha-cells	T2D	2.74042e-09	-0.259545
3:23923460	rs9834166	RPL15	C	T	beta-cells	ND	4.65765e-08	-0.186361
3:40465310	rs9846431	RPL14	G	A	beta-cells	ND	0.000191462	0.178716
3:40467826	rs34796686	RPL14	T	G	alpha-cells	ND	0.000443225	0.164426
3:41242302	rs9311265	CTNNB1	G	C	alpha-cells	T2D	8.95137e-06	-0.221643
3:41242302	rs9311265	CTNNB1	G	C	beta-cells	T2D	0.042913	-0.169218
3:42783623	rs6442067	HIGD1A	C	T	alpha-cells	ND	5.38372e-06	0.112118
3:47851089	rs1061003	MAP4	G	C	alpha-cells	ND	0.0304839	0.0923218
3:53884828	rs9878461	SELENOK	G	C	beta-cells	T2D	0.000487261	0.207061
3:58427678	rs1126737	PDHB	T	C	beta-cells	ND	0.0096781	0.168271
3:58427935	rs7230	PDHB	G	A	beta-cells	ND	0.0121398	0.164133
4:108628522	rs3733620	RPL34	A	G	beta-cells	T2D	0.0184279	0.140329
4:108628886	rs62314861	RPL34	G	A	alpha-cells	ND	0.000439344	-0.140514
4:17473918	rs2597751	QDPR	G	A	alpha-cells	ND	0.0498916	0.140857
4:17484952	rs2518623	QDPR	A	G	alpha-cells	ND	0.00222093	0.0967273
4:17486441	rs1031326	QDPR	T	C	beta-cells	ND	0.0104303	0.155902
4:17486449	rs699459	QDPR	T	C	beta-cells	ND	0.0260149	0.141554
4:17486509	rs10604	QDPR	A	G	alpha-cells	T2D	0.0213253	-0.154274
4:17486621	rs1031327	QDPR	G	A	beta-cells	ND	0.0219695	0.145603
4:17486663	rs699460	QDPR	T	G	beta-cells	ND	0.0135387	0.153856
4:17486910	rs1049582	QDPR	C	T	beta-cells	ND	0.0135387	0.153856
4:17486911	rs1049581	QDPR	A	G	beta-cells	ND	0.0135387	0.153856
4:3504120	rs11723071	LRPAP1	C	A	alpha-cells	T2D	0.0018369	0.17485
4:3504262	rs9999697	LRPAP1	A	G	beta-cells	ND	0.0345036	0.225978
4:3504713	rs2858025	LRPAP1	G	C	alpha-cells	ND	0.0254412	0.170241
4:3507426	rs28547570	LRPAP1	A	G	alpha-cells	ND	6.86571e-14	-0.289414
4:3507532	rs2858029	LRPAP1	C	T	alpha-cells	T2D	0.00170089	0.12045
4:3507533	rs71608285	LRPAP1	G	A	alpha-cells	ND	4.58285e-08	-0.239642
4:3509227	rs1730765	LRPAP1	G	A	beta-cells	ND	0.00256999	0.214848
4:3509227	rs1730765	LRPAP1	G	A	alpha-cells	T2D	1.90338e-06	0.19204
4:3509227	rs1730765	LRPAP1	G	A	alpha-cells	ND	1.36104e-08	0.208486
4:3510963	rs1794424	LRPAP1	T	C	alpha-cells	ND	0.0385799	0.0805143
4:3510963	rs1794424	LRPAP1	T	C	alpha-cells	T2D	0.00725246	0.131438
4:3511398	rs1741556	LRPAP1	A	G	beta-cells	T2D	0.0116918	0.151005
4:3512510	rs1794438	LRPAP1	A	C	alpha-cells	T2D	7.47494e-05	0.154565
4:37593641	rs937944	RELL1	C	T	beta-cells	T2D	0.0135696	0.445019
4:37593955	rs2940994	RELL1	C	G	beta-cells	T2D	0.000938976	0.292355
4:37626802	rs7662828	RELL1	G	A	beta-cells	T2D	3.35943e-07	0.408382
4:39453758	rs2249563	RPL9	A	G	alpha-cells	ND	2.24914e-22	-0.222042
4:56503464	rs1142851	SRP72	A	G	beta-cells	ND	0.0320025	0.246052
4:6302617	rs1046320	WFS1	G	A	alpha-cells	T2D	0.0288209	-0.143083
4:6303072	rs9457	WFS1	G	C	alpha-cells	T2D	0.0059884	-0.158616
4:75049143	rs1061570	PARM1	G	A	alpha-cells	T2D	0.0235816	0.142362
4:82630757	rs28483107	SCD5	G	A	beta-cells	T2D	0.0472034	0.4075
4:98874854	rs28577966	EIF4E	A	G	alpha-cells	ND	0.00502416	-0.117109
4:98877481	rs10433976	EIF4E	C	T	alpha-cells	ND	2.22247e-07	-0.257197
4:98878771	rs10433890	EIF4E	G	A	beta-cells	ND	0.0304853	-0.133655
5:132868260	rs55767930	UQCRQ	G	A	beta-cells	ND	1.61027e-07	-0.227626
5:132868260	rs55767930	UQCRQ	G	A	beta-cells	T2D	0.0219823	-0.148246
5:132868260	rs55767930	UQCRQ	G	A	alpha-cells	ND	0.0012235	-0.126859
5:132868775	rs254284	UQCRQ	A	G	beta-cells	ND	2.75085e-05	0.153659
5:132868775	rs254284	UQCRQ	A	G	alpha-cells	ND	1.12811e-16	0.188883
5:142148613	rs13176276	NDFIP1	T	C	alpha-cells	ND	0.031505	-0.100406
5:150443033	rs13181401	RPS14	T	C	beta-cells	T2D	0.0473978	0.132688
5:150443584	rs3857421	RPS14	T	C	alpha-cells	T2D	0.0102259	0.0875136
5:150444222	rs2070844	RPS14	G	A	beta-cells	T2D	0.00688276	0.166486
5:160402051	rs1128026	SLU7	A	T	beta-cells	T2D	0.0185036	-0.259268
5:160402940	rs2961936	SLU7	G	A	beta-cells	T2D	0.00520427	-0.256924
5:160403001	rs2961937	SLU7	C	T	beta-cells	T2D	0.0125736	-0.227632
5:171411280	rs10040865	NPM1	G	A	beta-cells	ND	0.000522411	0.176786
5:175880296	rs72823153	CPLX2	G	C	alpha-cells	T2D	0.0482884	0.155896
5:177306615	rs9834	PRELID1	T	C	alpha-cells	ND	0.000219074	0.165605
5:179729448	rs7566	CANX	T	C	alpha-cells	T2D	0.0281223	0.144331
5:179729448	rs7566	CANX	T	C	alpha-cells	ND	0.0241912	-0.0953118
5:179729781	rs6639	CANX	G	T	alpha-cells	ND	0.011101	0.0970421
5:179837731	rs10277	SQSTM1	T	C	alpha-cells	T2D	0.00581828	-0.168642
5:40829833	rs10054398	RPL37	C	T	alpha-cells	ND	0.00116344	0.120784
5:72207680	rs10036291	MAP1B	C	G	alpha-cells	ND	0.000351082	-0.112483
5:82273600	rs1053173	RPS23	G	C	alpha-cells	ND	2.41589e-05	0.130554
5:95885633	rs1043381	ELL2	C	T	alpha-cells	T2D	0.00560101	-0.101602
6:10792732	rs517546	TMEM14B	T	G	alpha-cells	ND	0.0153136	-0.139656
6:10847704	rs578785	TMEM14B	TAA	AAA	beta-cells	T2D	0.0190594	-0.23574
6:113862707	rs12223	MARCKS	A	G	alpha-cells	ND	0.0311898	-0.0793497
6:113863071	rs28558559	MARCKS	T	C	alpha-cells	ND	6.43866e-06	0.1877
6:116250092	rs6755	TSPYL4	G	A	beta-cells	T2D	0.0185036	0.224326
6:116250532	rs3749893	TSPYL4	G	A	beta-cells	T2D	0.000405877	0.268493
6:116251808	rs1931895	TSPYL4	C	G	beta-cells	T2D	0.00242872	0.298078
6:116252504	rs9387389	TSPYL4	G	A	beta-cells	T2D	0.0125736	0.229979
6:116268461	rs9481617	TSPYL1	T	C	alpha-cells	ND	0.0282889	0.130239
6:116269639	rs1569824	TSPYL1	T	A	beta-cells	ND	6.29594e-07	-0.309087
6:116273382	rs9374597	TSPYL1	G	C	beta-cells	ND	0.00562534	-0.201179
6:116277690	rs1128261	TSPYL1	A	G	alpha-cells	ND	0.0200124	-0.0886141
6:119179509	rs2558	MAN1A1	G	A	alpha-cells	ND	7.23883e-10	0.224355
6:122444760	rs487098	SERINC1	T	C	alpha-cells	ND	3.37677e-15	-0.214824
6:122444760	rs487098	SERINC1	T	C	beta-cells	ND	0.0087095	-0.116775
6:122444803	rs12524	SERINC1	A	G	alpha-cells	ND	1.09221e-15	-0.213858
6:122444803	rs12524	SERINC1	A	G	beta-cells	ND	0.00379381	-0.123565
6:138088630	rs9759	PERP	T	C	alpha-cells	ND	0.00033708	-0.134482
6:138090306	rs619881	PERP	A	G	alpha-cells	T2D	0.0157176	-0.200241
6:138090377	rs514552	PERP	A	G	alpha-cells	ND	0.0270213	0.0952703
6:138091661	rs481438	PERP	G	A	beta-cells	ND	0.00575378	-0.11961
6:143494955	rs36023802	FUCA2	G	A	alpha-cells	T2D	0.0358278	0.164015
6:160106148	rs1050015	IGF2R	C	A	beta-cells	T2D	7.63461e-06	-0.381689
6:160106148	rs1050015	IGF2R	C	A	alpha-cells	ND	0.00187875	0.164378
6:160108778	rs9355776	IGF2R	G	A	beta-cells	ND	5.86948e-05	0.37702
6:160110743	rs9365133	IGF2R	A	G	alpha-cells	ND	0.0135891	0.149289
6:24705607	rs3756814	C6orf62	T	C	beta-cells	T2D	0.00131335	-0.346995
6:24705607	rs3756814	C6orf62	T	C	alpha-cells	T2D	0.0166499	-0.19528
6:25701490	rs11794	SCGN	G	A	beta-cells	T2D	0.0388528	0.118965
6:29945609	rs41545022	HLA-A	C	G	alpha-cells	ND	3.34185e-06	-0.260517
6:29945609	rs41545022	HLA-A	C	G	beta-cells	ND	0.00267791	-0.22012
6:30493308	rs1059655	HLA-E	G	A	alpha-cells	T2D	0.000147504	0.164924
6:30724762	rs1061397	TUBB	C	T	alpha-cells	T2D	6.33104e-05	-0.239233
6:30724806	rs1061424	TUBB	A	G	alpha-cells	T2D	6.33104e-05	-0.239233
6:31268790	rs1049281	HLA-C	T	C	alpha-cells	ND	0.00423194	-0.0714465
6:31268910	rs3207555	HLA-C	G	GTA	alpha-cells	T2D	0.0236404	0.0969447
6:31268945	rs1094	HLA-C	C	T	alpha-cells	ND	0.0169779	-0.0776555
6:31354105	rs2769	HLA-B	G	A	beta-cells	ND	0.0452555	0.206816
6:31354105	rs2769	HLA-B	G	A	alpha-cells	ND	0.0120973	0.131163
6:31354129	rs1093	HLA-B	A	G	alpha-cells	ND	5.70316e-07	0.211882
6:42888761	rs9462843	RPL7L1	T	G	alpha-cells	ND	0.0105619	0.123234
6:42888764	rs9462844	RPL7L1	T	G	alpha-cells	ND	0.000917598	0.1562
6:73491953	rs516203	EEF1A1	A	T	beta-cells	ND	0.0149197	0.13599
6:7586075	rs12250	DSP	C	T	alpha-cells	ND	0.0116795	0.100479
7:100036116	rs67110214	ZKSCAN1	G	C	beta-cells	T2D	0.0293694	-0.208352
7:108562136	rs2190404	THAP5	C	A	beta-cells	ND	5.91717e-09	0.298235
7:108562348	rs40939	THAP5	C	T	beta-cells	T2D	6.5896e-05	-0.366151
7:108562348	rs40939	THAP5	C	T	beta-cells	ND	7.69938e-13	-0.370161
7:108562450	rs40940	THAP5	T	C	beta-cells	T2D	6.34676e-08	-0.437165
7:108562450	rs40940	THAP5	T	C	beta-cells	ND	2.69562e-12	-0.349953
7:108562481	rs40941	THAP5	C	T	beta-cells	T2D	6.86622e-06	-0.375371
7:108562481	rs40941	THAP5	C	T	beta-cells	ND	4.6665e-14	-0.375833
7:108562606	rs40942	THAP5	T	C	beta-cells	ND	1.35775e-13	-0.356822
7:108562606	rs40942	THAP5	T	C	beta-cells	T2D	1.21974e-09	-0.47903
7:137877861	rs6976928	CREB3L2	C	T	alpha-cells	T2D	4.13957e-05	0.219263
7:137878088	rs3735020	CREB3L2	T	C	alpha-cells	T2D	4.13957e-05	0.219263
7:139568034	rs1638195	HIPK2	T	C	alpha-cells	ND	0.00628204	0.0985218
7:141755793	rs9648784	SSBP1	G	A	alpha-cells	ND	0.00773821	-0.167414
7:149882525	rs6978221	ATP6V0E2	G	C	alpha-cells	T2D	3.03017e-06	-0.23933
7:149882698	rs4348397	ATP6V0E2	G	T	alpha-cells	ND	0.000419052	-0.134266
7:149883065	rs4400299	ATP6V0E2	T	C	beta-cells	ND	0.00368745	0.152494
7:149883353	rs55866625	ATP6V0E2	A	G	alpha-cells	T2D	0.000844653	0.175969
7:149886705	rs11773140	ATP6V0E2	T	C	alpha-cells	T2D	0.00561256	0.189793
7:149887765	rs11765359	ATP6V0E2	C	T	beta-cells	T2D	0.00869888	-0.286752
7:150791528	rs2302479	TMEM176B	A	G	alpha-cells	ND	0.000436569	0.102077
7:157539699	rs3832496	PTPRN2	TCTC	T	alpha-cells	ND	0.00687423	-0.0803291
7:24688944	rs2721780	MPP6	A	G	beta-cells	ND	0.00338905	0.166101
7:24688945	rs2529086	MPP6	T	C	beta-cells	ND	0.00338905	0.166101
7:24689463	rs2721779	MPP6	A	G	beta-cells	ND	0.00579558	0.134287
7:25121514	rs10215217	CYCS	G	A	alpha-cells	ND	0.00146034	-0.0954929
7:26174707	rs6461920	HNRNPA2B1	G	T	alpha-cells	ND	0.00364156	0.128596
7:44578849	rs217363	TMED4	A	G	beta-cells	T2D	0.00295882	-0.162033
7:44579000	rs217362	TMED4	T	A	beta-cells	T2D	4.92922e-07	-0.318353
7:56101726	rs8406	CHCHD2	C	T	alpha-cells	T2D	4.1076e-07	0.207146
7:6022897	rs3801032	EIF2AK1	T	G	beta-cells	ND	0.0299779	0.15606
7:6023652	rs4560	EIF2AK1	C	T	beta-cells	ND	0.000534994	0.199996
7:73700151	rs1569061	BUD23	C	T	beta-cells	ND	0.0043749	-0.206292
7:80222634	rs10257973	GNAI1	A	G	alpha-cells	ND	0.000316489	0.163051
7:95584390	rs11531570	PDK4	G	A	alpha-cells	ND	0.00210948	0.154938
7:99456666	rs1043466	ATP5MF	T	G	alpha-cells	T2D	0.0108945	0.0893446
7:99458317	rs3528	ATP5MF	T	C	alpha-cells	T2D	0.000821512	0.231447
7:997215	rs8145	C7orf50	G	A	beta-cells	ND	0.00132525	0.231162
8:100153906	rs7924	POLR2K	C	G	beta-cells	ND	0.0193625	0.16386
8:101196635	rs7018179	ZNF706	T	C	alpha-cells	ND	0.000577269	0.128255
8:117175587	rs10282940	SLC30A8	G	A	beta-cells	ND	0.00807159	0.218404
8:17229505	rs1043083	CNOT7	T	C	beta-cells	ND	0.0291995	-0.16114
8:17293750	rs2410517	VPS37A	C	G	beta-cells	ND	5.79099e-05	-0.210328
8:17296547	rs709848	VPS37A	C	A	beta-cells	ND	0.0231682	-0.143453
8:17297602	rs13845	VPS37A	T	C	beta-cells	ND	0.027893	-0.141987
8:17570056	rs56359653	SLC7A2	C	G	alpha-cells	ND	0.000952385	0.176779
8:26656715	rs17055646	DPYSL2	C	G	alpha-cells	T2D	2.10998e-06	-0.371711
8:56067983	rs2976009	RPS20	G	A	beta-cells	ND	0.00992337	0.0946211
8:56068010	rs2953897	RPS20	C	T	alpha-cells	ND	0.0050728	0.0947723
8:56068244	rs2953898	RPS20	C	T	alpha-cells	ND	0.00606822	0.0912688
8:56068635	rs6474042	RPS20	G	A	beta-cells	ND	0.0100241	0.127811
8:56069090	rs6474043	RPS20	G	A	beta-cells	ND	0.0147859	0.0883237
8:56069265	rs2953901	RPS20	C	A	alpha-cells	ND	0.000711689	0.106543
8:56069265	rs2953901	RPS20	C	A	beta-cells	ND	0.0331746	0.0869164
8:60621869	rs7413	RAB2A	A	G	beta-cells	T2D	0.0213384	0.189686
8:60622336	rs629268	RAB2A	C	T	beta-cells	T2D	0.017807	0.194167
8:60622566	rs649634	RAB2A	C	G	alpha-cells	ND	0.0457296	0.0778932
8:60622566	rs649634	RAB2A	C	G	beta-cells	ND	0.0214033	0.117651
8:73290461	rs12678782	RPL7	G	T	beta-cells	ND	0.014135	-0.155543
8:97728906	rs2468006	MTDH	A	G	beta-cells	ND	0.0032958	0.164045
8:97729290	rs2449514	MTDH	C	T	beta-cells	ND	0.0183979	0.128576
8:97729477	rs1045444	MTDH	T	C	beta-cells	ND	0.0140347	0.12401
9:133361989	rs1059773	SURF4	C	A	beta-cells	ND	0.000990833	0.145158
9:133362957	rs2494	SURF4	C	G	beta-cells	ND	8.59892e-05	0.1624
9:33039026	rs7296	DNAJA1	T	A	alpha-cells	T2D	0.0213367	-0.116911
9:33039026	rs7296	DNAJA1	T	A	beta-cells	ND	0.043592	-0.123984
9:35056964	rs1053318	VCP	C	A	beta-cells	ND	4.57727e-09	0.385217
9:36287173	rs4879978	CLTA	G	A	alpha-cells	ND	0.0250666	0.133846
9:36292203	rs10758360	CLTA	G	A	alpha-cells	T2D	1.58176e-09	-0.384774
9:36294687	rs2890703	CLTA	T	C	beta-cells	ND	0.0118235	0.172555
