## Supplementary Table 3 for "Post-transcriptional regulatory mechanisms in human islets inferred from cell type-specific eQTLs detected by single-cell RNA-seq"

### Sheet: Supplementary_table5
RBP	UPR	beta cell identity
SRSF3	ALDH18A1	ABCC8
FASTKD2	ARFGAP1	ADCYAP1
GRWD1	ASNS	ALCAM
EIF4A3	ATF3	ALDOA
SRSF10	ATF4	ARG2
SUGP2	ATF6	ARL6IP5
SRP68	ATP6V0D1	ATP2A3
RBM22	BAG3	C1orf127
PRR3	BANF1	C1QL1
HSPD1	CALR	CADM1
G3BP1	CCL2	CASR
MAK16	CEBPB	CDKN1A
LIN28A	CEBPG	CDKN1C
DNAJC2	CHAC1	CNP
HNRNPDL	CKS1B	CYP2U1
HNRNPA1L2	CNOT2	CYYR1
SNRPA	CNOT4	DBI
NPM1	CNOT6	DHRS2
POLK	CXXC1	DHRS7
SND1	DCP1A	DLK1
PUF60	DCP2	DNAJB9
RBM14	DCTN1	EIF4A2
SNRNP70	DDIT4	ELMO1
APOBEC3C	DDX10	ENO1
hnRNPK	DKC1	ENTPD3
PCBP2	DNAJA4	ERO1B
CELF6	DNAJB9	FXYD2
PTBP3	DNAJC3	G3BP1
PHF6	EDC4	G6PC2
ZC3H11A	EDEM1	GAD2
SAMD4A	EEF2	GLIS3
ZNF326	EIF2AK3	GNAS
DDX1	EIF2S1	GSN
PABPN1L	EIF4A1	HADH
MBNL1	EIF4A2	HERPUD1
PPRC1	EIF4A3	HSP90AB1
ESRP1	EIF4E	HSPA8
RBMY1A1	EIF4EBP1	IAPP
RBM41	EIF4G1	IGF2
HNRNPD	ERN1	INS
CPSF7	ERO1A	INS-IGF2
MARK2	EXOC2	ITPR3
UTP3	EXOSC1	KCNK16
RBM25	EXOSC10	LDHB
PPP1R8	EXOSC2	LOC154761
FMR1	EXOSC4	MAFA
PUS1	EXOSC5	MAFB
ENOX1	EXOSC9	MAP1B
AKAP1	FKBP14	MT-CO1
EIF4H	FUS	MT-CO3
NCL	GEMIN4	MT-CYB
EIF3A	GOSR2	MT-ND1
HNRNPF	H2AX	MT-ND2
SUB1	HERPUD1	MT-ND3
SRSF7	HSP90B1	MT-ND4
AGO1	HSPA5	MTUS2
RBM5	HSPA9	MXRA7
SUPV3L1	HYOU1	NECTIN3
NAA15	IARS1	NKX6-1
STAU2	IFIT1	NPTX2
GOLGB1	IGFBP1	OTULINL
FAM120A	IMP3	P2RY1
DAZAP1	KDELR3	PAPSS2
YBX1	KHSRP	PCSK1
NFX1	KIF5B	PDX1
SYNCRIP	LSM1	PEBP1
TOE1	LSM4	PEMT
HNRNPC	MTHFD2	PERP
WRN	MTREX	PFKFB2
TRIP6	NABP1	PFN2
PCBP1	NFYA	PHACTR2
DDX19B	NFYB	PLCXD3
DDX21	NHP2	PPP1R1A
TFIP11	NOLC1	PRDX1
BCLAF1	NOP14	PRUNE2
HNRNPLL	NOP56	PSAP
GNL3	NPM1	PTEN
DNAJC21	PAIP1	RBP4
DHX30	PARN	RGS16
PPIL4	PDIA5	ROBO2
EIF4B	PDIA6	RPL17
AKAP8L	POP4	RPL23
XRCC6	PREB	RPL24
SF1	PSAT1	RPL3
CCDC124	RPS14	RPL4
PSPC1	RRP9	RPL5
RBM27	SDAD1	RPL7
TRNAU1AP	SEC11A	RPL7A
EIF4A2	SEC31A	RPS23
CPEB4	SERP1	RPS3
SF3A3	SHC1	RPS4X
EIF3D	SKIC3	RPS6
GTF2F1	SLC1A4	RRAGD
MSI1	SLC30A5	SAMD11
NKRF	SLC7A5	SCD
EIF4G2	SPCS1	SCD5
RECQL	SPCS3	SCG3
TUT1	SRPRA	SCGN
HDGF	SRPRB	SELENOW
SRSF2	SSR1	SERINC1
CPEB1	STC2	SHISAL2B
DDX5	TARS1	SLC30A8
DNAJC17	TATDN2	SLC39A14
RBM28	TSPYL2	SLC6A6
EXOSC9	TUBB2A	SORL1
LARP4	VEGFA	STX1A
CEBPZ	WFS1	SURF4
ACO1	WIPI1	SUSD4
SRPK2	XBP1	SYT13
NXF1	XPOT	TGFBR3
PRPF8	YIF1A	TIMP2
G3BP2	YWHAZ	TMEM150C
CSTF2	ZBTB17	TMEM37
ZFP36		TNS1
SF3B1		TPM3
ENSG00000215042		TSPAN1
XPO1		TSPAN13
FTO		UCHL1
ZRANB2		VEGFA
LIN28B		WARS1
AARS		WSCD2
IGF2BP1		YWHAQ
EWSR1
AATF
UPF1
SRSF8
DKC1
ANKHD1
ADAR
NOL12
CIRBP
CCDC86
ESRP2
FASTKD1
PABPC4
NUFIP2
RECQL5
HNRNPH1
CCNL1
EFTUD2
KHDRBS1
TIAL1
RAVER1
ATXN2
TRA2A
NIPBL
ZFC3H1
EIF3G
RTF1
SSRP1
DHX33
CSTF1
CALR
KHSRP
AQR
NSUN2
UPF2
ADD1
ZNF106
FKBP4
DDX59
GEMIN5
ZNF800
KRR1
AGGF1
NUP35
SUPT6H
PABPC5
PNPT1
SLC4A1AP
RBM46
RBM4
AUH
EIF2S2
ATXN1
CDC40
YTHDC2
NOVA1
RBM15B
DDX55
LARP7
MATR3
HMGB1
SMN1
PPIG
RC3H1
DAZ3
RACK1
WDR43
NUPL2
RPS11
CCAR1
FUBP3
ELAVL4
LARP1
HNRNPAB
QKI
HNRNPUL1
ILF2
RBM47
RCC2
TRIM56
FIP1L1
RPS19
DDX24
NOLC1
ASCC1
GPKOW
EIF2S1
RBFOX3
FXR2
RBMX2
KHDRBS2
SMNDC1
UTP18
CORO1A
hnRNPLL
BOP1
RBMX
RBM8A
UBE2L3
LSM11
RPLP0
NOVA2
ZCRB1
CASC3
CELF5
DDX51
ZC3H10
NIP7
ZNF638
RBFOX1
ILF3
RBM24
NCBP2
HNRNPCL1
MAGOH
TIA1
RBM15
PABPC3
SLTM
SRFBP1
PKM
DDX42
CKAP4
HNRNPU
YWHAG
RBM23
HNRNPK
RBFOX2
XRN1
RBM4B
DDX20
EIF4G1
RPS3
ESF1
IGF2BP2
A1CF
BCCIP
SBDS
UBAP2L
RBM45
SRSF9
TUFM
TNRC6A
PNN
AKAP8
RBM3
SSB
KIF1C
EIF3H
NUSAP1
RBMS1
SLBP
UNK
CCAR2
SERBP1
ZC3H8
PA2G4
RALY
PSIP1
KHDRBS3
DDX52
RPS10
U2AF2
TBRG4
PES1
CPEB2
STAU1
DDX3X
SFRS9
TAF15
BUD13
Fusip1
SCAF4
HNRNPA2B1
NONO
CMTR1
GRSF1
LSM4
YBX3
HLTF
SAFB
DDX47
PABPN1
DHX29
TROVE2
AGO2
PUM1
BOLL
RPS5
CNOT4
CPSF6
MTPAP
PRPF4
YBX2
RBM17
ZNF622
EXOSC5
DROSHA
PUM2
HNRNPA1
SNRNP200
DEAF1
PRRC2C
STIP1
XRCC5
HNRNPH2
DDX28
FUS
GLRX3
WDR3
ELAVL2
ABT1
PARN
RRP9
SFPQ
ATP5C1
SDAD1
RPS24
RBMS2
CSTF2T
SUCLG1
FUBP1
HNRNPA0
UCHL5
DDX6
DDX27
ALYREF
HNRNPL
RBM34
PCBP4
ABCF1
SRSF11
METAP2
HNRNPM
IGF2BP3
FXR1
NELFE
SRSF1
PABPC1
RBM42
PTBP1
MSI2
RPS2
PCBP3
XRN2
CELF1
CNOT7
RPL23A
SAFB2
RBM39
TARDBP
DDX3Y
EEF2
SRSF5
SRSF4
AIMP1
RPS3A
SF3B4
CELF4
DGCR8
RBMS3
U2AF1
ETF1
YTHDC1
POLR2G
XPO5
PRPF6
SART3
RBM6
